# Time-dependent transcriptomic changes following protoplast isolation in plants

**DOI:** 10.64898/2026.07.14.738454

**Authors:** Hao Zhang, Ankush Sangra, Anita Giabardo, Joshua C. Wood, Julia Brose, Sierra S. Cloud, John P. Hamilton, Kathrine Mailloux, Brieanne Vaillancourt, C. Robin Buell, Robert J. Schmitz

## Abstract

Protoplast isolation is widely used for plant functional genomics and single-cell analyses, but its impact on transcriptional and cell state dynamics remains incompletely understood. Here, we generated time-course RNA-seq data from leaf protoplasts of *Arabidopsis*, maize, and poplar, sampling at multiple time points following isolation, to systematically characterize global transcriptional dynamics across species. We identified two major drivers of transcriptional variation: a persistent protoplast isolation effect and a progressive time-dependent transcriptional program, which can be divided into early, middle, and late stages corresponding to an immediate stress response, metabolic and chromatin regulation dynamics, and sustained metabolic and proteostasis regulation, together with species-specific differences across stages. We observed a rapid loss of cell-type-specific transcriptional signatures within 6 hours in *Arabidopsis* and maize, whereas poplar showed a slower decline. Single-nucleus RNA-seq at 6 hours in maize confirmed attenuation of cell-type-specific transcriptional structure. Furthermore, leveraging this time-course dataset enables the identification of aberrant cell states in single-cell RNA-seq data, exemplified by clusters showing elevated activity of protoplast isolation-associated, middle-, and late-stage transcriptional programs characteristic of stress-like states. Together, our results provide a cross-species framework for dissecting protoplast-induced transcriptional and cell state dynamics and facilitate the systematic identification of stress-associated cell states in single-cell transcriptomic data.
