## Supplementary Table S1 for "Time-dependent transcriptomic changes following protoplast isolation in plants"

### Sheet: Sheet1
Sample	Read_Pairs	Alignment rate
Ara_0h_rep1	18919305	0.9232
Ara_0h_rep2	26105281	0.989
Ara_0h_rep3	29867631	0.9775
Ara_16h_rep1	9891179	0.8932
Ara_16h_rep2	25682694	0.9522
Ara_16h_rep3	24262505	0.9839
Ara_20h_rep1	15725078	0.9457
Ara_20h_rep2	13496563	0.811
Ara_20h_rep3	15064425	0.9054
Ara_24h_rep1	7493193	0.8608
Ara_24h_rep2	15642272	0.8988
Ara_24h_rep3	17721562	0.9277
Ara_3h_rep1	24667129	0.9582
Ara_3h_rep2	22953957	0.9328
Ara_3h_rep3	25872837	0.9821
Ara_6h_rep1	6387556	0.8718
Ara_6h_rep2	25121849	0.9686
Ara_6h_rep3	21403742	0.9672
Ara_9h_rep1	16309901	0.9031
Ara_9h_rep2	30880353	0.9549
Ara_9h_rep3	7973863	0.9
Ara_leaf_rep1	13501186	0.9486
Ara_leaf_rep2	35024746	0.9775
Ara_leaf_rep3	25314497	0.9599
maize_0h_rep1	4095915	0.9604
maize_0h_rep2	8604923	0.9459
maize_0h_rep3	16482999	0.9566
maize_leaf_rep1	9655870	0.9339
maize_leaf_rep2	399772	0.9008
maize_leaf_rep3	5094899	0.9634
maize_0h_rep4	18517300	0.9198
maize_0h_rep5	3825155	0.943
maize_0h_rep6	15592031	0.8925
maize_16h_rep1	25527589	0.9303
maize_16h_rep2	21971704	0.9105
maize_16h_rep3	26310780	0.949
maize_20h_rep1	15339102	0.9109
maize_20h_rep2	19936988	0.9195
maize_20h_rep3	20295212	0.9233
maize_24h_rep1	14934400	0.888
maize_24h_rep2	23198083	0.963
maize_24h_rep3	20520931	0.9383
maize_3h_rep1	20076956	0.9052
maize_3h_rep2	16870712	0.8896
maize_3h_rep3	23137889	0.9343
maize_6h_rep1	25772162	0.9007
maize_6h_rep2	14058923	0.8844
maize_6h_rep3	16202987	0.9517
maize_9h_rep1	19091512	0.916
maize_9h_rep2	19930232	0.9311
maize_9h_rep3	25876592	0.9487
poplar_0h_rep1	44876826	0.9354
poplar_0h_rep2	61682574	0.9692
poplar_0h_rep3	42656504	0.9742
poplar_16h_rep1	54547349	0.9377
poplar_16h_rep2	55509429	0.9532
poplar_16h_rep3	64353309	0.9785
poplar_20h_rep1	38916849	0.9276
poplar_20h_rep2	29288645	0.9358
poplar_20h_rep3	50522077	0.9599
poplar_24h_rep1	39229361	0.9397
poplar_24h_rep2	32124870	0.9443
poplar_24h_rep3	35884434	0.9763
poplar_3h_rep1	56780238	0.9427
poplar_3h_rep2	48536501	0.928
poplar_3h_rep3	44363860	0.9797
poplar_6h_rep1	43195999	0.939
poplar_6h_rep2	86298225	0.9595
poplar_6h_rep3	43237450	0.9883
poplar_leaf_rep1	53370695	0.953
poplar_leaf_rep2	39310796	0.9738
poplar_leaf_rep3	32660846	0.9531
