## Supplementary Table S5 for "Time-dependent transcriptomic changes following protoplast isolation in plants"

### Sheet: Sheet1
Sample	Total_Reads	Alignment rate	nUMI_mean	nUMI_median	nGene_mean	nGene_median	percent.mt_mean	percent.mt_median	percent.pt_mean	percent.pt_median
snRNA-seq for 6h protoplast	337798080	0.903	2158.28	1964	1249.93	1173	0.0517344	0.0215796	0.368823	0.305111
